# DOT1L modulates the senescence-associated secretory phenotype through epigenetic regulation of IL1A

**DOI:** 10.1101/2020.08.21.258020

**Authors:** Kelly E. Leon, Raquel Buj, Elizabeth Lesko, Erika S. Dahl, Chi-Wei Chen, Yuka Imamura, Andrew V. Kossenkov, Ryan P. Hobbs, Katherine M. Aird

## Abstract

Cellular senescence is characterized as a stable cell cycle arrest that can occur as a stress response associated with oncogenic activation, termed oncogene-induced senescence (OIS). Cells undergoing OIS acquire a unique microenvironment termed the senescence-associated secretory phenotype (SASP), which can be both beneficial and detrimental in a context-dependent manner. Additionally, senescent cells are characterized by robust changes in their epigenome. Here, we globally assessed the histone landscape of cells induced to senesce by oncogenic RAS and discovered a novel epigenetic regulatory mechanism of the key SASP regulator IL1A. OIS cells displayed increased di- and tri-methylation of histone H3 lysine 79 (H3K79me2/3), two active histone marks. Depletion of the H3K79 methyltransferase disruptor of telomeric silencing 1-like (DOT1L) during OIS resulted in decreased H3K79me2/3 occupancy at the *IL1A* gene locus, which corresponded to decreased IL1A mRNA and cell surface expression. Decreased expression and secretion of downstream cytokines without a change in senescence markers were also observed upon DOT1L depletion. Overexpression of DOT1L increased H3K79me2/3 occupancy at the *IL1A* locus and upregulated the SASP, indicating that DOT1L is both necessary and sufficient for SASP gene expression. Mechanistically, we found that STING, an essential mediator of SASP transcription, is upstream of DOT1L in the epigenetic regulation of the SASP. Together, our studies establish DOT1L as an epigenetic regulator of the SASP whose expression is uncoupled from the senescence-associated cell cycle arrest, providing a potential strategy to inhibit the negative side effects of senescence while maintaining the beneficial inhibition of proliferation.
