## Supplementary material for "DOT1L modulates the senescence-associated secretory phenotype through epigenetic regulation of IL1A": Table S1

### Sheet: Sheet1
Table S1: Epiproteomics analysis in RAS vs. Control cells
Mark	Control (1)	Control (2)	RAS (1)	RAS (2)	RAS vs. Control (ttest p-value)	RAS vs. Control (FDR)
H2A1_K15UN	99.6177	99.6947	99.9899	99.9539	0.0176489	0.0834656
H2A1_K15AC	0.382258	0.305252	0.0101407	0.0461072	0.0176489	0.0834656
H2A3_K15UN	97.4939	97.5421	99.8502	99.2647	0.0201223	0.0834656
H2A3_K15AC	2.50614	2.45793	0.149816	0.735344	0.0201223	0.0834656
H3.1_K36ME2	33.2584	31.566	22.2786	23.6202	0.012773	0.0834656
H3_K23UN	48.2022	48.6846	85.1013	76.1431	0.0188826	0.0834656
H3_K23AC	51.123	50.8502	14.786	23.656	0.0189584	0.0834656
H2A3_K13UN	98.1966	98.1701	99.8931	99.2237	0.0545335	0.129247
H2A3_K13AC	1.80337	1.82992	0.106894	0.776299	0.0545335	0.129247
H2A1_K13UN	99.1855	99.2033	99.9277	99.6217	0.0632149	0.129247
H2A1_K13AC	0.814502	0.796694	0.0722964	0.37831	0.0632149	0.129247
H3_Q19UN	99.544	99.5394	99.1817	99.2584	0.0139643	0.0834656
H3_Q19ME1	0.455993	0.460593	0.818289	0.7416	0.0139643	0.0834656
H3_K79ME3	4.87481	7.16171	17.3017	18.2286	0.0108524	0.0834656
H3_K56AC	33.7956	40.345	10.7433	25.3879	0.141331	0.207046
H3_K79UN	57.0782	56.7945	40.0006	39.3086	0.000467978	0.021293
H3.3_K36ME1	2.6822	4.01199	8.79422	7.65894	0.0306333	0.0995233
H3_K14UN	65.6268	53.9333	75.1999	84.2747	0.114398	0.196418
H3_K14AC	34.3732	46.0667	24.8001	15.7253	0.114398	0.196418
H3.1_K27UN	15.2568	15.0358	10.1899	9.97346	0.000931696	0.0282614
H3_K79ME2	19.9022	18.2007	26.1908	25.5081	0.0177021	0.0834656
H3_K56UN	65.867	59.1497	88.565	73.8816	0.146327	0.208059
H3.3_K36UN	2.83214	4.93198	8.71081	8.53095	0.0460581	0.124559
H3.3_K27ME3	1.83389	2.68178	6.58025	8.05951	0.0272106	0.0990467
H2A_K9UN	93.1691	90.161	98.7375	93.138	0.311017	0.382467
H2A_K9AC	6.83089	9.83898	1.26246	6.86205	0.311017	0.382467
H3.1_K27ME3	10.9443	11.3663	16.3149	17.1458	0.00691332	0.0834656
H3.3_K36ME3	76.9885	65.0504	54.3046	56.7377	0.12596	0.207046
H3.1_K27ME1	33.8039	33.7651	27.6462	27.0866	0.00190381	0.0433118
H3R2UN_K4ME3	1.33936	0.610442	0.0914106	0.543468	0.264979	0.344473
H4_K20ME1	2.92613	4.11755	2.81624	2.22396	0.271078	0.347438
H3_K9AC	2.80131	3.75806	2.02998	0.896328	0.134007	0.207046
H3_K79ME1	17.7936	17.0828	16.1688	15.8424	0.0670949	0.131775
H3.3_K27ME2	79.4491	69.0144	60.2685	60.5194	0.117658	0.198276
H3.3_K27ME1	12.3614	18.4307	20.1561	17.1073	0.441257	0.5148
H3R2UN_K4ME1	25.0927	18.3474	8.16325	9.23902	0.0624408	0.129247
H3.3_K36AC	2.74646	5.05249	6.57469	6.74505	0.139607	0.207046
H4_K20AC	0.509857	0.478869	1.69357	1.7186	0.000270117	0.021293
H4_K16UN	48.6143	51.2877	76.081	72.2247	0.00926754	0.0834656
H4_K16AC	51.3857	48.7123	23.919	27.7753	0.00926754	0.0834656
H1.4_K25ME1	3.50012	2.97497	3.77891	5.32729	0.248844	0.328186
H3.3_K27UN	4.72281	7.52801	9.69829	9.32783	0.138962	0.207046
H3.3_K27AC	1.63275	2.34515	3.29692	4.98599	0.14334	0.207046
H3_R49UN	71.5757	67.3244	71.6969	53.6206	0.5406	0.58565
H3_R49ME2	28.4243	32.6756	28.3031	46.3794	0.5406	0.58565
H3_R42UN	71.5074	67.4155	73.0115	54.2434	0.605346	0.633178
H3_R42ME2	28.4926	32.5845	26.9885	45.7566	0.605346	0.633178
H3_K64UN	99.7513	99.6924	99.7412	99.4157	0.477221	0.537354
H3_K64AC	0.248673	0.30759	0.258824	0.58431	0.477221	0.537354
H4_K5UN	85.2217	86.3443	95.7936	92.2286	0.0479075	0.124559
H4_K5AC	14.7783	13.6557	4.20636	7.77137	0.0479075	0.124559
H1.4_K25UN	92.0594	94.6482	93.5261	88.4175	0.493002	0.547112
H3_K18ME1	0.280321	0.285371	0.332217	0.348761	0.0217785	0.0834656
H1.4_K25ME3	0.245632	0.207946	1.66028	3.53881	0.127469	0.207046
H3.3_K36ME2	14.7507	20.9531	21.6156	20.3273	0.428509	0.50642
H2A_K5UN	93.0697	91.8133	96.3433	91.4476	0.623165	0.637168
H2A_K5AC	6.93029	8.18674	3.65675	8.55236	0.623165	0.637168
H1.4_K25ME2	2.41617	1.29775	0.673869	1.71728	0.478304	0.537354
H3R2UN_K4ME2	1.22442	0.343724	0.0843711	0.246694	0.301244	0.380738
H3R2UN_K4UN	70.819	79.8882	91.4998	89.6059	0.0816726	0.148644
H3_K9ME3	5.47576	4.89325	8.09589	9.47424	0.0405707	0.115373
H3.1_K36ME3	16.2717	15.7239	12.3928	14.4264	0.133244	0.207046
H3_K56ME1	0.337398	0.505263	0.691643	0.730467	0.0781858	0.148227
H3.1_K36AC	1.66661	1.48519	1.82916	4.24139	0.350951	0.425821
H3_K79AC	0.351173	0.760248	0.338092	1.11235	0.735957	0.735957
H3_K23ME1	0.674807	0.465208	0.112725	0.200861	0.0680597	0.131775
H3.1_K27AC	1.04143	0.913893	0.699324	1.61426	0.735537	0.735957
H3_K9ME1	26.8537	24.8507	20.0641	18.9856	0.0308298	0.0995233
H4_K20ME2	90.4591	89.5146	89.7386	91.8446	0.55775	0.597121
H3_Q55UN	98.3722	98.4941	98.9738	98.7804	0.0603702	0.129247
H3_Q55ME1	1.62783	1.50594	1.02617	1.21964	0.0603702	0.129247
H2A_K36UN	99.5442	99.4574	99.83	99.5937	0.235479	0.315127
H2A_K36AC	0.455802	0.542622	0.17003	0.406256	0.235479	0.315127
H3_K18AC	8.60934	7.30345	3.32988	4.21877	0.0338688	0.102716
H4_K20UN	3.81982	4.01962	2.81099	0.986076	0.158592	0.222029
H3_K18UN	91.1103	92.4112	96.3379	95.4325	0.0349913	0.102716
H1.4_K25AC	1.77867	0.871162	0.360854	0.99915	0.364982	0.437018
H4_K8UN	78.6674	79.3488	95.3789	91.1438	0.0219017	0.0834656
H4_K8AC	21.3326	20.6512	4.62113	8.85619	0.0219017	0.0834656
H3R2UN_K4AC	1.52457	0.810225	0.161192	0.364944	0.135282	0.207046
H3.1_K27ME2	38.9535	38.9189	45.1497	44.1798	0.00709861	0.0834656
H3.1_K36UN	31.1205	33.7858	39.9303	37.307	0.0809621	0.148644
H3_K9ME2	29.481	32.3647	40.4074	40.5905	0.0220129	0.0834656
H4_K12UN	83.718	84.9857	97.4106	93.5522	0.0317162	0.0995233
H4_K12AC	16.282	15.0143	2.58935	6.4478	0.0317162	0.0995233
H4_K20ME3	2.28506	1.86936	2.94055	3.22676	0.0574991	0.129247
H3R2UN_Q5UN	98.6013	99.1414	99.8107	99.2991	0.207554	0.286173
H3_K122UN	99.2198	99.1158	99.875	99.5927	0.0639132	0.129247
H3_K122AC	0.780248	0.884157	0.124978	0.407295	0.0639132	0.129247
H3.1_K36ME1	17.6827	17.4392	23.5691	20.405	0.108081	0.19285
H3_K9UN	35.3883	34.1334	29.4026	30.0533	0.0191582	0.0834656
