## Supplementary material for "DOT1L modulates the senescence-associated secretory phenotype through epigenetic regulation of IL1A": Table S2

### Sheet: Sheet1
Table S2. RAS vs. control genes with peaks (FC>1.5) in ChIP-Seq and upregulated (FC>1.5; FDR<0.05) in RNA-Seq
DOCK4
PREX1
CHST11
PITPNC1
NRG1
PDE4B
PTPRE
RGS17
TMCC3
ARHGAP22
SH3KBP1
SYT7
TMEM156
DCC
SHC3
SMOC1
BCL2A1
BPGM
CORO2B
FAM110B
GFPT2
MME
PRSS3
RAB31
WNT7B
ZNF438
ARID3B
CD82
CNIH3
ERCC1
HIVEP3
IL6R
JUP
NTSR1
PLEK2
RPLP0P2
SCG5
SMAD1
ST5
SVIL
TBXAS1
APCDD1L
ARRB1
ATP2A3
BMP2
C2CD2
C2orf81
C3
CDK17
CLDN7
CTSS
CYP2S1
DGKD
EGR3
EHF
ENC1
F2RL1
FAM222B
GABRA2
GK
GPR68
GPRIN1
GRB10
HMGXB3
HPCAL1
HS3ST3A1
IL1A
INSC
IRAK2
IRAK3
ISG20
ITPKA
LEF1
LPXN
MCTP1
MFSD7
MIR31HG
NRIP3
OSBP2
POU2F2
PPARGC1B
PTPRU
RAB3A
SLC22A15
SLC37A2
SLC6A15
SLCO4A1
SNCB
SPON2
TAGLN3
TNFRSF1B
TNFSF8
TPCN1
UNC5B
VAT1L
