## Supplementary material for "DOT1L modulates the senescence-associated secretory phenotype through epigenetic regulation of IL1A": Table S3

### Sheet: Sheet1
Table S3: Integrated density of cytokines from antibody array.
Cytokine	Control	Control	RAS	RAS	RAS/shDOT1L	RAS/shDOT1L	DOT1L OE	DOT1L OE	FC RAS vs. Control	FC RAS/shDOT1L vs. RAS	FC DOT1L OE vs. Control
Angiogenin	2.5873e-06	2.57407e-06	9.96703e-06	1.0022e-05	3.28254e-06	3.24127e-06	3.97652e-06	3.8865e-06	3.87281	0.32637	1.52343
BDNF	2.57937e-06	2.56614e-06	1.09451e-05	1.1044e-05	3.26667e-06	3.19048e-06	3.89824e-06	3.83953e-06	4.27344	0.293653	1.50379
CXCL13	2.62963e-06	2.61905e-06	1.1011e-05	1.1011e-05	3.23175e-06	3.21905e-06	4e-06	3.92955e-06	4.19572	0.292925	1.51077
BMP-4	2.6164e-06	2.61376e-06	1.08791e-05	1.08791e-05	3.20952e-06	3.20635e-06	3.98043e-06	3.89432e-06	4.16015	0.294871	1.50564
BMP-6	2.64021e-06	2.62698e-06	1.08901e-05	1.08901e-05	3.21905e-06	3.2254e-06	3.98043e-06	3.93738e-06	4.13507	0.295885	1.50323
CCL23	2.71164e-06	2.70635e-06	1.08132e-05	1.08132e-05	3.23175e-06	3.21587e-06	3.98826e-06	3.96086e-06	3.99159	0.298137	1.46717
CNTF	2.72222e-06	2.71164e-06	1.07253e-05	1.07363e-05	3.23492e-06	3.21905e-06	3.92564e-06	3.90215e-06	3.94959	0.300723	1.44056
EGF	2.72222e-06	2.71429e-06	1.06923e-05	1.06923e-05	3.21587e-06	3.22222e-06	3.95695e-06	3.91781e-06	3.93352	0.301062	1.4485
CCL11	2.63492e-06	2.63757e-06	1.06044e-05	1.05934e-05	3.17778e-06	3.2127e-06	3.9726e-06	3.93738e-06	4.02046	0.301469	1.50024
CCL24	2.5291e-06	2.55291e-06	1.10989e-05	1.12198e-05	3.31111e-06	3.30159e-06	3.90215e-06	3.90215e-06	4.3917	0.296285	1.53567
CCL26	2.53439e-06	2.55291e-06	1.0989e-05	1.10769e-05	3.26032e-06	3.26667e-06	3.79256e-06	3.86693e-06	4.33745	0.295795	1.50561
FGF-6	2.53175e-06	2.55556e-06	1.09231e-05	1.1011e-05	3.2254e-06	3.24444e-06	3.79648e-06	3.82779e-06	4.31153	0.294968	1.49869
FGF-7	2.57672e-06	2.59259e-06	1.09451e-05	1.1033e-05	3.26349e-06	3.26667e-06	3.87476e-06	3.89041e-06	4.25163	0.297122	1.50217
Flt-3 Ligand	2.59788e-06	2.62169e-06	1.02308e-05	1.02637e-05	3.27619e-06	3.26349e-06	3.89041e-06	3.90607e-06	3.92647	0.319094	1.4937
CX3CL1	2.61111e-06	2.63492e-06	1.01429e-05	1.01978e-05	3.26667e-06	3.26032e-06	3.91781e-06	3.93346e-06	3.87734	0.320884	1.49661
CXCL6	2.63228e-06	2.65608e-06	1.11868e-05	1.12418e-05	3.2254e-06	3.24444e-06	3.93738e-06	3.96086e-06	4.24112	0.288464	1.49351
GDNF	2.62963e-06	2.66931e-06	1.09231e-05	1.1011e-05	3.2127e-06	3.2254e-06	3.91781e-06	3.95695e-06	4.13933	0.29352	1.4861
GM-CSF	2.62963e-06	2.66402e-06	9.24176e-06	9.47253e-06	3.00952e-06	3.02857e-06	3.95303e-06	3.97652e-06	3.53523	0.322646	1.49794
CCL1	2.6455e-06	2.66402e-06	1.09011e-05	1.1011e-05	3.24444e-06	3.23175e-06	3.93738e-06	3.95303e-06	4.12694	0.295553	1.48609
IFN-Gamma	2.69048e-06	2.69048e-06	1.09121e-05	1.0978e-05	3.24127e-06	3.25079e-06	3.94521e-06	3.95303e-06	4.06807	0.296575	1.46781
IGFBP-1	2.69577e-06	2.68783e-06	1.08132e-05	1.08132e-05	3.25079e-06	3.26032e-06	3.8865e-06	3.87084e-06	4.01709	0.301073	1.44092
IGFBP-2	2.67989e-06	2.66402e-06	1.07033e-05	1.06044e-05	3.2381e-06	3.23492e-06	3.84736e-06	3.8317e-06	3.98728	0.303788	1.43697
IGFBP-4	2.59259e-06	2.58466e-06	1.05275e-05	1.05165e-05	3.2381e-06	3.25397e-06	3.87476e-06	3.86301e-06	4.0647	0.3085	1.49457
IGF-1	2.57407e-06	2.57143e-06	1.12198e-05	1.11978e-05	3.31111e-06	3.30794e-06	3.93738e-06	4.01566e-06	4.35673	0.295261	1.54563
IL10	2.56614e-06	2.5582e-06	1.11099e-05	1.11209e-05	3.28571e-06	3.26349e-06	3.89432e-06	3.96086e-06	4.33827	0.294601	1.53292
IL13	2.5873e-06	2.56085e-06	1.10549e-05	1.09341e-05	3.28254e-06	3.2254e-06	3.91781e-06	3.92564e-06	4.27125	0.295963	1.52355
IL15	2.60053e-06	2.59524e-06	1.10659e-05	1.1044e-05	3.27302e-06	3.26667e-06	3.89824e-06	3.93346e-06	4.25537	0.295781	1.50732
IL16	2.63492e-06	2.63492e-06	1.03297e-05	1.02857e-05	3.26984e-06	3.25079e-06	3.92564e-06	3.96086e-06	3.91196	0.316299	1.49653
IL-1 Alpha	2.65079e-06	2.66931e-06	1.02747e-05	1.02418e-05	3.27302e-06	3.25714e-06	3.94912e-06	3.98043e-06	3.85641	0.318288	1.49049
IL-1 Beta	2.66931e-06	2.67989e-06	1.12747e-05	1.12527e-05	3.26667e-06	3.20952e-06	3.95303e-06	4.01566e-06	4.21137	0.28748	1.4897
IL-1 ra	2.67989e-06	2.67196e-06	1.11758e-05	1.11868e-05	3.24444e-06	3.2254e-06	3.93738e-06	3.96086e-06	4.17849	0.289315	1.4758
IL2	2.68783e-06	2.67725e-06	1.11209e-05	1.11758e-05	3.25079e-06	3.2254e-06	3.98434e-06	4e-06	4.15589	0.290455	1.48821
IL3	2.6746e-06	2.73016e-06	1.10769e-05	1.10769e-05	3.24762e-06	3.23175e-06	3.9726e-06	3.99217e-06	4.09895	0.292471	1.47366
IL4	2.70899e-06	2.71693e-06	1.09011e-05	1.09231e-05	3.24762e-06	3.24444e-06	3.96869e-06	3.9726e-06	4.0222	0.297471	1.46358
IL5	2.69048e-06	2.69312e-06	1.03956e-05	1.04725e-05	3.23175e-06	3.2254e-06	3.87867e-06	3.86301e-06	3.87624	0.309426	1.43801
IL6	2.29365e-06	2.21958e-06	6.82418e-06	6.96703e-06	2.64762e-06	2.70159e-06	3.67123e-06	3.71037e-06	3.05573	0.387871	1.63555
IL7	2.55291e-06	2.56614e-06	1.07802e-05	1.09011e-05	3.29206e-06	3.29206e-06	3.88258e-06	3.87867e-06	4.23542	0.303677	1.51615
Leptin	2.52116e-06	2.50794e-06	1.11429e-05	1.11538e-05	3.29206e-06	3.28254e-06	4.03131e-06	4.07436e-06	4.43354	0.294869	1.61175
LIGHT	2.46561e-06	2.47884e-06	1.08352e-05	1.08132e-05	3.20317e-06	3.1873e-06	3.89041e-06	3.96477e-06	4.37832	0.295195	1.58869
CCL2	1.87037e-06	1.89418e-06	9.48352e-06	9.64835e-06	2.49841e-06	2.50476e-06	3.11937e-06	3.20548e-06	5.08211	0.26151	1.68011
CCL8	2.51587e-06	2.48148e-06	1.1011e-05	1.1033e-05	3.17778e-06	3.14921e-06	3.95303e-06	3.94521e-06	4.41113	0.287017	1.58048
CCL7	2.59788e-06	2.56085e-06	1.02747e-05	1.02418e-05	3.20635e-06	3.1746e-06	3.98043e-06	3.93346e-06	3.97704	0.311016	1.53408
CCL13	2.62434e-06	2.56614e-06	1.02527e-05	1.01978e-05	3.20317e-06	3.17778e-06	3.99217e-06	3.94912e-06	3.94001	0.312019	1.52997
M-CSF	2.65079e-06	2.56878e-06	1.12747e-05	1.12198e-05	3.17143e-06	3.17778e-06	3.97652e-06	3.93738e-06	4.30964	0.282256	1.51619
CCL22	2.64286e-06	2.59788e-06	1.11758e-05	1.11429e-05	3.18413e-06	3.17143e-06	3.96086e-06	3.91781e-06	4.25869	0.284764	1.50335
CXCL9	2.63228e-06	2.60053e-06	1.11758e-05	1.11429e-05	3.19365e-06	3.18413e-06	3.96477e-06	3.94521e-06	4.26515	0.28576	1.51161
CCL15	2.73545e-06	2.69048e-06	1.10989e-05	1.10659e-05	3.20635e-06	3.19048e-06	3.96086e-06	3.95695e-06	4.08499	0.288602	1.45925
CCL20	2.69048e-06	2.64815e-06	1.06703e-05	1.07582e-05	3.2127e-06	3.19048e-06	3.95695e-06	3.9726e-06	4.01388	0.298815	1.48532
CXCL7	2.6746e-06	2.63492e-06	1.09231e-05	1.1033e-05	3.21905e-06	3.2e-06	3.87476e-06	3.90607e-06	4.13522	0.292359	1.46545
NT-3	2.56349e-06	2.54762e-06	1.06703e-05	1.09231e-05	3.23175e-06	3.20952e-06	3.84736e-06	3.91781e-06	4.2248	0.298298	1.51927
CCL18	2.57937e-06	2.56614e-06	1.1011e-05	1.1044e-05	3.28889e-06	3.24762e-06	3.89432e-06	3.93346e-06	4.28626	0.296374	1.52129
PDGF-BB	2.52116e-06	2.50794e-06	1.11538e-05	1.09231e-05	3.26032e-06	3.19683e-06	4.10568e-06	4.15656e-06	4.38984	0.292484	1.64288
CCL5	2.49735e-06	2.49471e-06	1.10659e-05	1.0967e-05	3.25397e-06	3.20952e-06	4.05088e-06	4.1135e-06	4.4136	0.293356	1.63547
SCF	2.47884e-06	2.49206e-06	1.0989e-05	1.1033e-05	3.22857e-06	3.25397e-06	3.98043e-06	4.1135e-06	4.43018	0.294367	1.62826
SDF-1 Alpha	2.50265e-06	2.49206e-06	1.1044e-05	1.10659e-05	3.20952e-06	3.26984e-06	3.98043e-06	4.10568e-06	4.42666	0.293053	1.61893
CCL17	2.51852e-06	2.5e-06	1.02637e-05	1.03956e-05	3.1873e-06	3.24444e-06	3.94129e-06	4.06654e-06	4.11662	0.311324	1.59566
TGF Beta 1	2.5291e-06	2.52381e-06	1.01978e-05	1.01978e-05	3.18413e-06	3.22857e-06	3.95303e-06	4.03523e-06	4.03641	0.314416	1.58092
TGF Beta 3	2.53439e-06	2.52646e-06	1.12527e-05	1.13297e-05	3.19365e-06	3.23175e-06	3.93738e-06	4.03523e-06	4.46218	0.284531	1.57535
TNF Alpha	2.55026e-06	2.53704e-06	1.11868e-05	1.12747e-05	3.17778e-06	3.19365e-06	3.92955e-06	4.0274e-06	4.41522	0.283659	1.56408
TNF Beta	2.5291e-06	2.50794e-06	1.11209e-05	1.12967e-05	3.1746e-06	3.19048e-06	3.94129e-06	4.03131e-06	4.45055	0.283932	1.5828
ACRP30	1.65079e-06	1.61376e-06	7.23077e-06	7.13187e-06	2.06349e-06	2.0254e-06	2.50098e-06	2.48924e-06	4.39958	0.284689	1.52861
AgRP	1.62169e-06	1.57937e-06	7.21978e-06	7.07692e-06	2.06032e-06	2.01587e-06	2.73581e-06	2.69667e-06	4.46624	0.285114	1.69709
ANGPT2	1.38889e-06	1.37037e-06	6.94505e-06	6.46154e-06	1.93651e-06	1.89524e-06	2.73973e-06	2.70059e-06	4.85877	0.285811	1.97166
AR	1.62434e-06	1.57672e-06	7.18681e-06	6.97802e-06	2.06032e-06	2.04127e-06	2.73973e-06	2.70059e-06	4.42505	0.289561	1.69954
Axl	1.69577e-06	1.66402e-06	7.1978e-06	7.03297e-06	2.08254e-06	2.06032e-06	2.73581e-06	2.70841e-06	4.23561	0.29112	1.62041
bFGF	1.71429e-06	1.67196e-06	7.18681e-06	7.04396e-06	2.08254e-06	2.06667e-06	2.72407e-06	2.72016e-06	4.20252	0.291566	1.60775
beta-NGF	1.72487e-06	1.69577e-06	7.15385e-06	7.04396e-06	2.08254e-06	2.05079e-06	2.71624e-06	2.74755e-06	4.15063	0.291125	1.5973
BTC	1.72222e-06	1.67725e-06	7.17582e-06	7.13187e-06	2.08254e-06	2.07619e-06	2.72798e-06	2.7593e-06	4.2088	0.290664	1.61416
CCL28	1.72222e-06	1.68783e-06	7.18681e-06	7.12088e-06	2.08889e-06	2.07619e-06	2.73581e-06	2.75147e-06	4.19574	0.291108	1.60915
CCL27	1.59524e-06	1.61376e-06	7.34066e-06	6.98901e-06	2.01587e-06	2.00635e-06	2.44618e-06	2.45793e-06	4.46547	0.280692	1.52824
Dtk	1.5e-06	1.52381e-06	7.30769e-06	7.06593e-06	2.01905e-06	2.0127e-06	2.41487e-06	2.4501e-06	4.75348	0.280496	1.60889
EGFR	1.63228e-06	1.65873e-06	7.23077e-06	7e-06	2e-06	1.99683e-06	2.43836e-06	2.45793e-06	4.32414	0.280858	1.48778
CXCL5	1.57143e-06	1.62698e-06	6.28571e-06	5.89011e-06	1.89841e-06	1.87937e-06	2.44227e-06	2.44618e-06	3.80683	0.310269	1.5284
Apo-1	1.62698e-06	1.66667e-06	7.28571e-06	7.07692e-06	1.9873e-06	1.97778e-06	2.4501e-06	2.46184e-06	4.3607	0.276069	1.49134
FGF-4	1.62698e-06	1.66138e-06	6.97802e-06	6.83516e-06	1.99048e-06	1.9873e-06	2.4775e-06	2.48532e-06	4.20063	0.28797	1.50921
FGF-9	1.60582e-06	1.65079e-06	6.94505e-06	6.76923e-06	1.99048e-06	1.9746e-06	2.69276e-06	2.68102e-06	4.21121	0.28912	1.65011
G-CSF	1.62698e-06	1.66931e-06	6.94505e-06	6.81319e-06	2.00952e-06	1.99048e-06	2.70059e-06	2.69276e-06	4.17385	0.290735	1.63618
TNFSF18	1.64286e-06	1.66138e-06	6.95604e-06	6.78022e-06	2.02222e-06	1.99048e-06	2.6771e-06	2.67319e-06	4.15717	0.292124	1.61922
GITR	1.6746e-06	1.67196e-06	6.87912e-06	6.75824e-06	2.02857e-06	2.00635e-06	2.68102e-06	2.66928e-06	4.07504	0.295873	1.59874
GRO	1.6746e-06	1.67196e-06	6.81319e-06	6.64835e-06	2.03175e-06	1.9873e-06	2.67319e-06	2.6771e-06	4.0225	0.298558	1.59874
CXCL1	1.56878e-06	1.5873e-06	5.75824e-06	5.46154e-06	1.82857e-06	1.71746e-06	2.7045e-06	2.7045e-06	3.55497	0.316052	1.71383
CCL16	1.66931e-06	1.66931e-06	6.97802e-06	6.76923e-06	2.02222e-06	1.97143e-06	2.7045e-06	2.73581e-06	4.11764	0.290505	1.62951
HGF	1.24868e-06	1.30952e-06	6.36264e-06	5.78022e-06	1.79365e-06	1.61905e-06	2.51663e-06	2.591e-06	4.74664	0.281046	1.99657
ICAM-1	1.65079e-06	1.69312e-06	6.86813e-06	6.7033e-06	1.96508e-06	1.93651e-06	2.49315e-06	2.48141e-06	4.05854	0.287485	1.48765
ICAM-3	1.57143e-06	1.7619e-06	7e-06	6.85714e-06	2.00952e-06	1.96508e-06	2.48141e-06	2.48141e-06	4.15714	0.286827	1.48885
IGFBP-3	1.70106e-06	1.75661e-06	6.93407e-06	6.81319e-06	1.99048e-06	1.95238e-06	2.45401e-06	2.45401e-06	3.97587	0.286811	1.41946
IGFBP-6	1.49735e-06	1.63492e-06	6.30769e-06	6.06593e-06	1.87302e-06	1.80635e-06	2.18395e-06	2.15264e-06	3.95036	0.297355	1.38449
IGF-1B	1.70106e-06	1.74603e-06	6.96703e-06	6.83516e-06	1.99048e-06	1.95556e-06	2.46967e-06	2.46967e-06	4.00401	0.285899	1.4329
IL-1B4	1.70899e-06	1.74339e-06	6.67033e-06	6.57143e-06	1.9873e-06	1.95556e-06	2.48924e-06	2.70059e-06	3.83554	0.297759	1.50326
IL-1B1	1.70106e-06	1.74074e-06	6.59341e-06	6.53846e-06	1.9746e-06	1.95873e-06	2.70059e-06	2.69276e-06	3.81541	0.299526	1.56701
IL-11	1.69312e-06	1.7328e-06	6.51648e-06	6.38462e-06	1.95556e-06	1.92698e-06	2.66536e-06	2.66536e-06	3.76573	0.300946	1.556
IL-12 P40	1.70899e-06	1.74339e-06	6.61538e-06	6.48352e-06	1.9746e-06	1.93016e-06	2.68493e-06	2.69276e-06	3.79416	0.298098	1.55768
IL-12 P70	1.70635e-06	1.74339e-06	6.58242e-06	6.50549e-06	1.96508e-06	1.93016e-06	2.6771e-06	2.68493e-06	3.79389	0.297621	1.55433
IL-17A	1.72222e-06	1.74603e-06	6.6044e-06	6.54945e-06	1.9746e-06	1.93016e-06	2.69667e-06	2.70059e-06	3.79264	0.296853	1.55619
IL-2B alpha	1.71693e-06	1.74603e-06	6.54945e-06	6.53846e-06	1.94603e-06	1.90794e-06	2.71233e-06	2.68102e-06	3.7794	0.294468	1.55744
IL-6B	1.70899e-06	1.74603e-06	6.54945e-06	6.46154e-06	1.93016e-06	1.88889e-06	2.72016e-06	2.68493e-06	3.76581	0.293525	1.56441
CXCL8	1.20635e-06	1.33333e-06	4.34066e-06	4.31868e-06	1.25714e-06	1.2381e-06	2.55969e-06	2.52838e-06	3.40962	0.288156	2.00342
CXCL11	1.7037e-06	1.7037e-06	6.78022e-06	6.69231e-06	1.93968e-06	1.93651e-06	2.47358e-06	2.49706e-06	3.95389	0.287711	1.45878
LYMPHOTACTIN	1.77778e-06	1.77778e-06	6.74725e-06	6.64835e-06	1.93968e-06	1.92381e-06	2.46184e-06	2.47358e-06	3.76751	0.288415	1.38809
MIF	1.78571e-06	1.77249e-06	6.58242e-06	6.41758e-06	1.90476e-06	1.86667e-06	2.45401e-06	2.45401e-06	3.65353	0.29011	1.37936
CCL3	1.7619e-06	1.78042e-06	4.65934e-06	4.68132e-06	1.38413e-06	1.39365e-06	2.44618e-06	2.4501e-06	2.63687	0.297386	1.38222
CCL4	1.7619e-06	1.78307e-06	6.53846e-06	6.43956e-06	1.89841e-06	1.87937e-06	2.4501e-06	2.44618e-06	3.66096	0.29109	1.38119
CCL19	1.76455e-06	1.79101e-06	6.51648e-06	6.2967e-06	1.92698e-06	1.90794e-06	2.68493e-06	2.65753e-06	3.60371	0.299295	1.50257
MSP alpha/beta	1.75661e-06	1.77513e-06	6.53846e-06	6.40659e-06	1.92698e-06	1.88889e-06	2.68102e-06	2.68102e-06	3.66534	0.294775	1.51824
NT-4	1.75926e-06	1.77778e-06	6.45055e-06	6.34066e-06	1.92063e-06	1.88889e-06	2.66928e-06	2.6771e-06	3.61636	0.297824	1.51154
OPG	1.55556e-06	1.66667e-06	4.79121e-06	4.74725e-06	1.4127e-06	1.40317e-06	2.21918e-06	2.27006e-06	2.96021	0.295212	1.39321
OSM	1.75132e-06	1.77513e-06	6.27473e-06	6.21978e-06	1.88571e-06	1.85397e-06	2.64971e-06	2.65362e-06	3.54308	0.299306	1.50387
PLGF	1.7619e-06	1.78836e-06	6.43956e-06	6.40659e-06	1.90476e-06	1.89524e-06	2.6771e-06	2.68102e-06	3.61837	0.295808	1.50922
gp130	1.75926e-06	1.78307e-06	6.35165e-06	6.30769e-06	1.85079e-06	1.85714e-06	2.68493e-06	2.72407e-06	3.57373	0.292901	1.52696
TNF RII	1.76984e-06	1.78042e-06	6.41758e-06	6.3956e-06	1.85397e-06	1.84762e-06	2.70841e-06	2.74755e-06	3.60908	0.288889	1.53678
TNF RI	1.74868e-06	1.78042e-06	6.21978e-06	6.16484e-06	1.68571e-06	1.71746e-06	2.65362e-06	2.72798e-06	3.50928	0.27479	1.52492
CCL25	1.68783e-06	1.68519e-06	6.72527e-06	6.92308e-06	1.94603e-06	1.97778e-06	2.50881e-06	2.55969e-06	4.04633	0.287493	1.50266
TIMP-1	1.64815e-06	1.67196e-06	5.46154e-06	5.91209e-06	1.69841e-06	1.8254e-06	2.30528e-06	2.41487e-06	3.42568	0.309823	1.42169
TIMP-2	1.49206e-06	1.52116e-06	4.04396e-06	4.62637e-06	1.24127e-06	1.40635e-06	1.78865e-06	1.96477e-06	2.87742	0.305365	1.24565
TPO	1.77778e-06	1.79101e-06	6.43956e-06	6.85714e-06	1.87937e-06	1.98413e-06	2.4501e-06	2.50881e-06	3.72584	0.29056	1.38952
TRAIL R3	1.78307e-06	1.79365e-06	6.64835e-06	6.61538e-06	1.91111e-06	1.9619e-06	2.45401e-06	2.50881e-06	3.70835	0.292	1.38753
TRAIL R4	1.78836e-06	1.80159e-06	6.43956e-06	6.6044e-06	1.89206e-06	1.93016e-06	2.65753e-06	2.69276e-06	3.63347	0.293026	1.49035
uPAR	1.72751e-06	1.75926e-06	4.87912e-06	5.38462e-06	1.5746e-06	1.65714e-06	2.62622e-06	2.68885e-06	2.94362	0.31487	1.52435
BEGF-A	1.77249e-06	1.78836e-06	5.84615e-06	6.0989e-06	1.82222e-06	1.86032e-06	2.65362e-06	2.70841e-06	3.35455	0.30829	1.50583
VEGF-D	1.78042e-06	1.78571e-06	6.25275e-06	6.49451e-06	1.85397e-06	1.90476e-06	2.68885e-06	2.72407e-06	3.57453	0.294866	1.51787
