## Supplementary material for "DOT1L modulates the senescence-associated secretory phenotype through epigenetic regulation of IL1A": Table S4

### Sheet: Sheet1
RT-qPCR Primers
Gene	Gene Name	Forward 5' → 3'	Reverse 5' → 3'
MRPL9	Mitochondrial Robosomal Protein L9	CAGTTTCTGGGGATTTGCAT	TATTCAGGAAGGGCATCTCG
PUM1	Pumilio RNA Binding Family Member 1	CGGTCGTCCTGAGGATAAAA	CGTACGTGAGGCGTGAGTAA
IL1α	Interleukin 1 Alpha	GGTTGAGTTTAAGCCAATCCA	TGCTGACCTAGGCTTGATGA
IL1β	Interleukin 1 Beta	CTGTCCTGCGTGTTGAAAGA	TTGGGTAATTTTTGGGATCTACA
IL6	Interleukin 6	GCCCAGCTATGAACTCCTTCT	GAAGGCAGCAGGCAACAC
CXCL8	C-X-C Motif Chemokine Ligand 8	AGACAGCAGAGCACACAAGC	ATGGTTCCTTCCGGTGGT
DOT1L	DOT1 Like Histone Lysine Methyltransferase	CACCAGACTGACCAACTCG	GCGGTTGAGGTAGAAATCCTAG
STING (TMEM173)	Transmembrane Protein 173	CACCAGCATCTGAGAGAAAGG	CCGTGGAGGCTTCACAAC
LMNB1	Lamin B1	TGGAGTGGTTGTTGAGGAAG	GAGAAGGCTCTGCACTGTATAC
Actb (Mouse)	Actin, Beta	GTGACGTTGACATCCGTAAAGAC	GCCGCACTCATCGTACTCC
Dot1l (Mouse)	DOT1 Like Histone Lysine Methyltransferase	TGGAGAAGGACAACAGCGAGCT	CTCTTTCCGCAGGTTCTCCAAG
Il1α (Mouse)	Interleukin 1 Alpha	ACGGCTGAGTTTCAGTGAGACC	CACTCTGGTAGGTGTAAGGTGC
ChIP-qPCR primers
Gene	Gene Name	Forward 5' → 3'	Reverse 5' → 3'
IL1α Promoter	Interleukin 1 Alpha	TGCCTATGTTGGTGGAACCAG	GAAGGCCACCATTGAAAGCC
IL1α Gene Body	Interleukin 1 Alpha	CCACTGTTATGCCTAGCTGGA	TGGTGTTCTCTGTTGCAGAAGT
